# A Stochastic Programming Approach to the Antibiotics Time Machine Problem

**DOI:** 10.1101/2023.08.31.555704

**Authors:** Oğuz Mesüm, Ali Rana Atilgan, Burak Kocuk

## Abstract

Antibiotics Time Machine is an important problem to understand antibiotic resistance and how it can be reversed. Mathematically, it can be modelled as follows: Consider a set of genotypes, each of which contain a set of mutated and unmutated genes. Suppose that a set of growth rate measurements of each genotype under a set of antibiotics are given. The transition probabilities of a ‘realization’ of a Markov chain associated with each arc under each antibiotic are computable via a predefined function given the growth rate realizations. The aim is to maximize the expected probability of reaching to the genotype with all unmutated genes given the initial genotype in a predetermined number of transitions, considering the following two sources of uncertainties: i) the randomness in growth rates, ii) the randomness in transition probabilities, which are functions of growth rates. We develop stochastic mixed-integer linear programming and dynamic programming approaches to solve static and dynamic versions of the Antibiotics Time Machine Problem under the aforementioned uncertainties. We adapt a Sample Average Approximation approach that exploits the special structure of the problem and provide accurate solutions that perform very well in an out-of-sample analysis.
