## Supplementary material for "A Stochastic Programming Approach to the Antibiotics Time Machine Problem": Detailed Results

### Sheet: summary
Problem	Probability Model	Solution Method	Related Table in the Main Text	Tab Name in the Excel File for SAA Results*	Tab Name in the Excel File for Computational Times**
Problem 3	CPM	MILP	Table 1	StaticStochastic_CPM_OptEv	StaticStochastic_CPM_MILP-Time
Problem 3	EPM	MILP	Table 2	StaticStochastic_EPM_OptEv	StaticStochastic_EPM_MILP-Time
Problem 4	CPM	DP	Table 3	DynamicStochastic_CPM_OptEv	NA***
Problem 4	EPM	DP	Table 4	DynamicStochastic_EPM_OptEv	NA***
				*given in the Main Text for selected N values
					**only averages reported in the Main Text, all times in seconds
					***computational time of the DP method is negligible

### Sheet: StaticStochastic_CPM_OptEv
	N=1		N=2		N=3		N=4		N=5		N=6		N=7		N=8		N=9		N=10		N=11		N=12		N=13		N=14		N=15		N=16
i_I	z_opt	z_ev	z_opt	z_ev	z_opt	z_ev	z_opt	z_ev	z_opt	z_ev	z_opt	z_ev	z_opt	z_ev	z_opt	z_ev	z_opt	z_ev	z_opt	z_ev	z_opt	z_ev	z_opt	z_ev	z_opt	z_ev	z_opt	z_ev	z_opt	z_ev	z_opt	z_ev
0001	0.461	0.463	0.461	0.463	0.489	0.491	0.489	0.491	0.542	0.543	0.582	0.581	0.656	0.656	0.663	0.663	0.687	0.686	0.694	0.696	0.702	0.704	0.708	0.709	0.714	0.716	0.718	0.72	0.722	0.724	0.726	0.728
0010	0.651	0.651	0.651	0.651	0.77	0.77	0.77	0.77	0.77	0.77	0.77	0.77	0.77	0.77	0.77	0.77	0.77	0.77	0.77	0.77	0.77	0.77	0.77	0.77	0.77	0.77	0.77	0.77	0.77	0.77	0.77	0.77
0011	0	0	0.582	0.581	0.582	0.581	0.724	0.724	0.724	0.724	0.742	0.741	0.742	0.741	0.744	0.743	0.744	0.743	0.745	0.744	0.745	0.744	0.746	0.745	0.747	0.746	0.747	0.746	0.748	0.747	0.749	0.747
0100	0.938	0.938	0.938	0.938	0.938	0.938	0.938	0.938	0.938	0.938	0.938	0.938	0.938	0.938	0.938	0.938	0.938	0.938	0.938	0.938	0.938	0.938	0.938	0.938	0.938	0.938	0.938	0.938	0.938	0.938	0.938	0.938
0101	0	0	0.454	0.456	0.454	0.456	0.542	0.544	0.556	0.559	0.664	0.665	0.671	0.671	0.694	0.694	0.703	0.704	0.71	0.712	0.716	0.717	0.721	0.723	0.724	0.726	0.727	0.73	0.73	0.732	0.732	0.734
0110	0	0	0.771	0.772	0.771	0.772	0.771	0.772	0.771	0.772	0.771	0.772	0.771	0.772	0.771	0.772	0.771	0.772	0.771	0.772	0.771	0.772	0.771	0.772	0.771	0.772	0.771	0.772	0.771	0.772	0.771	0.772
0111	0	0	0	0	0.587	0.589	0.607	0.61	0.71	0.71	0.71	0.71	0.732	0.731	0.732	0.731	0.734	0.733	0.736	0.737	0.737	0.738	0.74	0.741	0.741	0.742	0.742	0.744	0.743	0.745	0.744	0.745
1000	0.616	0.624	0.63	0.627	0.63	0.627	0.63	0.627	0.63	0.627	0.63	0.627	0.63	0.627	0.63	0.627	0.63	0.627	0.638	0.639	0.655	0.655	0.671	0.672	0.679	0.68	0.69	0.691	0.699	0.7	0.704	0.706
1001	0	0	0.521	0.521	0.569	0.566	0.569	0.566	0.569	0.566	0.569	0.566	0.569	0.566	0.569	0.566	0.588	0.587	0.615	0.614	0.638	0.638	0.654	0.655	0.672	0.672	0.68	0.68	0.69	0.691	0.699	0.7
1010	0	0	0.597	0.597	0.597	0.597	0.699	0.699	0.699	0.699	0.703	0.702	0.703	0.702	0.706	0.706	0.709	0.709	0.714	0.715	0.718	0.719	0.722	0.723	0.725	0.727	0.728	0.73	0.73	0.732	0.732	0.734
1011	0	0	0	0	0.437	0.442	0.476	0.475	0.538	0.539	0.616	0.616	0.646	0.646	0.662	0.661	0.673	0.672	0.682	0.681	0.693	0.695	0.7	0.701	0.709	0.711	0.713	0.714	0.719	0.721	0.723	0.725
1100	0	0	0.585	0.592	0.599	0.596	0.599	0.596	0.599	0.596	0.599	0.596	0.599	0.596	0.599	0.596	0.599	0.596	0.62	0.619	0.645	0.645	0.662	0.663	0.676	0.678	0.687	0.688	0.694	0.696	0.703	0.705
1101	0	0	0	0	0.521	0.521	0.569	0.565	0.569	0.565	0.569	0.565	0.569	0.565	0.569	0.565	0.591	0.591	0.624	0.625	0.64	0.642	0.657	0.66	0.671	0.673	0.682	0.684	0.691	0.693	0.698	0.701
1110	0	0	0	0	0.637	0.637	0.637	0.637	0.645	0.645	0.649	0.65	0.663	0.664	0.681	0.682	0.691	0.692	0.7	0.702	0.705	0.707	0.711	0.713	0.716	0.718	0.719	0.721	0.723	0.725	0.726	0.728
1111	0	0	0	0	0	0	0.518	0.518	0.565	0.562	0.565	0.562	0.566	0.563	0.582	0.582	0.615	0.618	0.631	0.635	0.649	0.652	0.663	0.666	0.676	0.678	0.687	0.69	0.695	0.698	0.701	0.704

### Sheet: StaticStochastic_CPM_MILP-Time
i_I	N=1	N=2	N=3	N=4	N=5	N=6	N=7	N=8	N=9	N=10	N=11	N=12	N=13	N=14	N=15	N=16
0001	0	0.016	0.234	0.954	2.625	3.486	3.782	6.89	11.552	32.585	59.625	148.169	280.088	1858.15	3600.13	3600.22
0010	0.016	0.047	0.062	0.094	0.5	1.829	1.969	2.517	2.297	3.515	5.377	7.658	6.735	14.344	23.753	39.151
0011	0	0.016	0.094	0.172	0.922	1.937	3.004	3.14	4.797	57.736	52.508	111.806	115.124	232.657	2090.3	1893.81
0100	0.016	0.016	0.047	0.094	0.187	0.156	0.25	0.281	0.406	0.469	0.547	0.609	0.891	0.845	1.281	1.531
0101	0	0.031	0.094	0.203	1.47	2.578	3.938	5.843	32.603	25.177	77.291	96.327	327.624	551.865	3601.98	3600.28
0110	0.016	0.031	0.094	0.312	0.969	1.72	0.672	3.251	4.642	6.265	10.258	20.486	17.017	15.612	16.568	73.066
0111	0	0	0.141	0.734	1.391	2.36	5.562	5.907	9.018	33.163	79.436	138.217	156.353	383.78	1590.14	1815.54
1000	0.001	0.031	0.054	0.157	0.609	1.186	1.824	2.007	8.179	20.134	34.932	88.227	386.762	2102.78	3601.66	3601.3
1001	0	0.016	0.078	0.219	1.47	3.328	12.753	22.243	28.958	55.34	152.9	370.238	861.881	2431.03	3601.01	3601.45
1010	0	0.047	0.094	0.172	1.125	2.297	3.877	8.174	10.657	44.718	107.769	148.594	366.936	1192.75	3602.28	3600.79
1011	0	0	0.156	0.687	2.047	3.938	4.907	9.455	18.426	65.013	124.177	352.492	431.045	1210.22	3600.39	3601.62
1100	0	0.016	0.062	0.172	1.453	4.001	3.048	11.126	40.834	135.107	114.571	337.393	681.718	2586.01	3600.24	3600.3
1101	0	0	0.016	0.125	1.016	1.845	3.969	7.581	19.069	63.09	148.641	268.045	725.59	3600.38	3600.24	3600.22
1110	0	0	0.078	0.156	1.562	2.437	4.517	11.129	22.574	33.582	80.683	141.041	375.039	1169.65	1483.68	3603.85
1111	0	0	0.016	0.187	0.86	3.547	6.251	22.911	39.193	89.104	169.408	304.021	1143.38	3600.39	3601.2	3601.41
AT(s)	0.00326667	0.0178	0.088	0.295867	1.21373	2.443	4.02153	8.16367	16.8803	44.3332	81.2082	168.888	391.746	1396.7	2507.66	2655.64

### Sheet: StaticStochastic_EPM_OptEv
	N=1		N=2		N=3		N=4		N=5		N=6		N=7		N=8		N=9		N=10		N=11		N=12		N=13		N=14		N=15		N=16
i_I	z_opt	z_ev	z_opt	z_ev	z_opt	z_ev	z_opt	z_ev	z_opt	z_ev	z_opt	z_ev	z_opt	z_ev	z_opt	z_ev	z_opt	z_ev	z_opt	z_ev	z_opt	z_ev	z_opt	z_ev	z_opt	z_ev	z_opt	z_ev	z_opt	z_ev	z_opt	z_ev
0001	0.449	0.452	0.449	0.452	0.449	0.45	0.458	0.457	0.467	0.466	0.48	0.478	0.486	0.484	0.491	0.489	0.491	0.489	0.493	0.491	0.493	0.491	0.494	0.492	0.495	0.493	0.498	0.495	0.499	0.496	0.498	0.496
0010	0.569	0.567	0.569	0.567	0.569	0.567	0.569	0.567	0.569	0.567	0.569	0.567	0.569	0.567	0.569	0.567	0.569	0.567	0.569	0.567	0.569	0.567	0.569	0.567	0.569	0.567	0.569	0.567	0.569	0.567	0.569	0.567
0011	0	0	0.457	0.461	0.457	0.461	0.467	0.47	0.468	0.471	0.472	0.475	0.474	0.473	0.482	0.481	0.485	0.484	0.49	0.488	0.492	0.49	0.492	0.491	0.495	0.492	0.497	0.494	0.498	0.495	0.499	0.496
0100	0.505	0.501	0.505	0.501	0.505	0.501	0.505	0.501	0.505	0.501	0.505	0.501	0.505	0.501	0.505	0.501	0.505	0.501	0.505	0.501	0.505	0.501	0.505	0.501	0.505	0.501	0.505	0.501	0.505	0.501	0.505	0.501
0101	0	0	0.393	0.395	0.393	0.395	0.424	0.423	0.46	0.458	0.481	0.479	0.49	0.488	0.494	0.491	0.497	0.495	0.498	0.495	0.499	0.496	0.501	0.498	0.501	0.498	0.502	0.499	0.503	0.5	0.505	0.5
0110	0	0	0.524	0.52	0.524	0.52	0.531	0.528	0.531	0.528	0.531	0.529	0.531	0.529	0.531	0.529	0.531	0.529	0.531	0.529	0.531	0.529	0.531	0.529	0.531	0.529	0.531	0.529	0.531	0.529	0.531	0.529
0111	0	0	0	0	0.389	0.385	0.406	0.403	0.423	0.419	0.446	0.443	0.473	0.471	0.484	0.483	0.487	0.485	0.491	0.489	0.493	0.49	0.496	0.493	0.497	0.495	0.498	0.496	0.5	0.497	0.501	0.498
1000	0.601	0.602	0.62	0.616	0.62	0.616	0.62	0.616	0.62	0.616	0.62	0.616	0.62	0.616	0.62	0.616	0.62	0.616	0.62	0.616	0.62	0.616	0.62	0.616	0.62	0.616	0.62	0.616	0.62	0.616	0.62	0.616
1001	0	0	0.501	0.501	0.543	0.539	0.543	0.539	0.543	0.539	0.543	0.539	0.543	0.539	0.543	0.539	0.543	0.539	0.543	0.539	0.543	0.539	0.543	0.539	0.543	0.539	0.543	0.539	0.543	0.539	0.543	0.539
1010	0	0	0.471	0.477	0.471	0.477	0.471	0.477	0.471	0.477	0.475	0.474	0.488	0.486	0.49	0.488	0.491	0.49	0.492	0.49	0.493	0.491	0.493	0.491	0.494	0.492	0.495	0.493	0.498	0.495	0.499	0.496
1011	0	0	0	0	0.371	0.37	0.393	0.39	0.425	0.424	0.469	0.468	0.481	0.479	0.487	0.485	0.488	0.486	0.49	0.488	0.493	0.491	0.496	0.493	0.497	0.494	0.499	0.496	0.5	0.497	0.501	0.498
1100	0	0	0.359	0.361	0.359	0.361	0.49	0.49	0.529	0.525	0.529	0.525	0.529	0.525	0.529	0.525	0.529	0.525	0.529	0.525	0.529	0.525	0.529	0.525	0.529	0.525	0.529	0.525	0.529	0.525	0.529	0.525
1101	0	0	0	0	0.501	0.5	0.542	0.538	0.542	0.538	0.542	0.538	0.542	0.538	0.542	0.538	0.542	0.538	0.542	0.538	0.542	0.538	0.542	0.538	0.542	0.538	0.542	0.538	0.542	0.538	0.542	0.538
1110	0	0	0	0	0.296	0.302	0.308	0.31	0.456	0.455	0.492	0.488	0.494	0.492	0.501	0.498	0.501	0.498	0.501	0.498	0.502	0.499	0.502	0.497	0.503	0.5	0.504	0.499	0.506	0.501	0.506	0.501
1111	0	0	0	0	0	0	0.441	0.439	0.472	0.467	0.498	0.493	0.506	0.502	0.511	0.507	0.513	0.508	0.514	0.509	0.516	0.51	0.516	0.511	0.516	0.511	0.517	0.511	0.517	0.512	0.517	0.512

### Sheet: StaticStochastic_EPM_MILP-Time
i_I	N=1	N=2	N=3	N=4	N=5	N=6	N=7	N=8	N=9	N=10	N=11	N=12	N=13	N=14	N=15	N=16
0001	0	0.062	0.141	0.656	1.328	2.359	6.658	5.392	9.907	21.026	76.588	136.868	483.879	511.195	2251.62	3600.19
0010	0	0.047	0.062	0.109	0.469	1.657	2.156	2.609	3.406	4.688	25.864	29.592	37.727	28.412	44.202	66.367
0011	0	0.016	0.094	0.562	2.142	2.047	6.654	10.193	11.064	29.317	83.081	108.477	161.163	298.359	1142.93	3600.3
0100	0	0	0.062	0.281	1.25	1.518	2.281	2.72	8.631	21.285	50.475	48.162	149.158	200.196	553.792	919.348
0101	0.016	0.016	0.094	0.234	1.594	4.204	10.299	4.861	11.721	54.025	94.662	257.089	872.733	986.241	2456.56	3276.23
0110	0.016	0.016	0.094	0.437	1.109	2.375	3.484	6.018	7.173	6.58	31.997	58.121	57.843	97.836	103.495	255.385
0111	0.016	0	0.109	0.281	1.736	2.172	6.563	9.144	18.605	47.662	75.843	96.173	305.269	699.027	651.127	3601.46
1000	0.001	0.011	0.03	0.091	0.159	0.514	0.758	1.739	2.497	2.658	3.11	2.497	4.325	6.346	8.541	24.239
1001	0.016	0.031	0.062	0.469	1.283	1.812	2.048	2.562	9.705	67.826	21.534	24.74	22.692	81.832	62.868	141.929
1010	0	0.016	0.094	0.25	1	1.937	4.953	7.423	26.735	46.506	54.603	122.367	159.264	1766.68	937.553	3601.71
1011	0.016	0.016	0.125	0.187	1.5	1.281	6.69	12.501	14.08	41.525	110.678	135.971	228.795	453.572	1555.3	3368.98
1100	0.016	0.016	0.078	0.125	1.375	1.703	2.47	5.548	8.344	30.145	37.555	50.98	50.298	94.976	167.984	131.957
1101	0.016	0.016	0.031	0.109	1.406	2.001	2.969	3.984	5.189	9.049	14.221	22.815	40.632	63.995	85.015	79.694
1110	0.016	0	0.141	0.906	0.913	1.672	6.204	6.674	9.843	31.256	110.207	166.705	281.435	526.153	938.186	3604.27
1111	0.016	0	0.016	0.109	0.844	4.782	5.595	7.36	10.078	19.565	64.511	89.518	125.335	270.542	517.739	787.278
AT(s)	0.00966667	0.0175333	0.0822	0.3204	1.2072	2.1356	4.65213	5.9152	10.4652	28.8742	56.9953	90.005	198.703	405.691	765.128	1803.96

### Sheet: DynamicStochastic_CPM_OptEv
	N=1		N=2		N=3		N=4		N=5		N=6		N=7		N=8		N=9		N=10		N=11		N=12		N=13		N=14		N=15		N=16
i_I	z_opt	z_ev	z_opt	z_ev	z_opt	z_ev	z_opt	z_ev	z_opt	z_ev	z_opt	z_ev	z_opt	z_ev	z_opt	z_ev	z_opt	z_ev	z_opt	z_ev	z_opt	z_ev	z_opt	z_ev	z_opt	z_ev	z_opt	z_ev	z_opt	z_ev	z_opt	z_ev
0001	0.461	0.463	0.574	0.574	0.77	0.77	0.861	0.863	0.934	0.935	0.963	0.963	0.982	0.98	0.99	0.986	0.995	0.995	0.997	0.997	0.999	0.999	0.999	0.999	1	1	1	1	1	1	1	1
0010	0.651	0.651	0.798	0.807	0.926	0.926	0.951	0.954	0.979	0.979	0.987	0.987	0.994	0.992	0.996	0.992	0.998	0.998	0.999	0.999	0.999	0.999	1	1	1	1	1	1	1	1	1	1
0011	0	0	0.582	0.581	0.714	0.721	0.899	0.899	0.931	0.933	0.971	0.969	0.982	0.98	0.991	0.987	0.995	0.995	0.997	0.997	0.999	0.999	0.999	0.999	1	1	1	1	1	1	1	1
0100	0.938	0.938	0.938	0.938	0.971	0.971	0.979	0.979	0.989	0.988	0.994	0.991	0.997	0.993	0.998	0.994	0.999	0.999	1	1	1	1	1	1	1	1	1	1	1	1	1	1
0101	0	0	0.454	0.456	0.565	0.565	0.767	0.767	0.859	0.861	0.933	0.933	0.963	0.962	0.982	0.979	0.99	0.99	0.995	0.995	0.997	0.997	0.999	0.999	0.999	0.999	1	1	1	1	1	1
0110	0	0	0.796	0.796	0.84	0.845	0.941	0.941	0.959	0.96	0.982	0.981	0.989	0.985	0.995	0.991	0.997	0.997	0.998	0.998	0.999	0.999	1	1	1	1	1	1	1	1	1	1
0111	0	0	0	0	0.699	0.698	0.771	0.775	0.909	0.908	0.94	0.941	0.973	0.97	0.984	0.98	0.992	0.992	0.996	0.996	0.998	0.998	0.999	0.999	0.999	0.999	1	1	1	1	1	1
1000	0.616	0.624	0.804	0.804	0.903	0.902	0.95	0.949	0.974	0.973	0.986	0.986	0.993	0.991	0.996	0.994	0.998	0.998	0.999	0.999	0.999	0.999	1	1	1	1	1	1	1	1	1	1
1001	0	0	0.529	0.534	0.734	0.733	0.861	0.86	0.924	0.923	0.961	0.96	0.979	0.978	0.989	0.987	0.994	0.994	0.997	0.997	0.998	0.998	0.999	0.999	1	1	1	1	1	1	1	1
1010	0	0	0.625	0.629	0.792	0.796	0.911	0.91	0.948	0.949	0.975	0.974	0.986	0.983	0.993	0.989	0.996	0.996	0.998	0.998	0.999	0.999	0.999	0.999	1	1	1	1	1	1	1	1
1011	0	0	0	0	0.552	0.554	0.719	0.723	0.878	0.878	0.926	0.927	0.966	0.963	0.98	0.977	0.99	0.99	0.995	0.995	0.997	0.997	0.998	0.998	0.999	0.999	1	1	1	1	1	1
1100	0	0	0.585	0.593	0.764	0.764	0.889	0.888	0.94	0.938	0.969	0.966	0.983	0.979	0.991	0.987	0.995	0.995	0.998	0.998	0.999	0.999	0.999	0.999	1	1	1	1	1	1	1	1
1101	0	0	0	0	0.529	0.534	0.733	0.732	0.861	0.859	0.924	0.922	0.961	0.959	0.979	0.977	0.989	0.989	0.994	0.994	0.997	0.997	0.998	0.998	0.999	0.999	1	1	1	1	1	1
1110	0	0	0	0	0.702	0.704	0.775	0.777	0.91	0.909	0.943	0.942	0.973	0.971	0.984	0.979	0.992	0.992	0.996	0.996	0.998	0.998	0.999	0.999	0.999	0.999	1	1	1	1	1	1
1111	0	0	0	0	0	0	0.615	0.617	0.753	0.754	0.885	0.885	0.933	0.931	0.967	0.964	0.982	0.982	0.991	0.991	0.995	0.995	0.997	0.997	0.999	0.999	0.999	0.999	1	1	1	1

### Sheet: DynamicStochastic_EPM_OptEv
	N=1		N=2		N=3		N=4		N=5		N=6		N=7		N=8		N=9		N=10		N=11		N=12		N=13		N=14		N=15		N=16
i_I	z_opt	z_ev	z_opt	z_ev	z_opt	z_ev	z_opt	z_ev	z_opt	z_ev	z_opt	z_ev	z_opt	z_ev	z_opt	z_ev	z_opt	z_ev	z_opt	z_ev	z_opt	z_ev	z_opt	z_ev	z_opt	z_ev	z_opt	z_ev	z_opt	z_ev	z_opt	z_ev
0001	0.449	0.452	0.549	0.548	0.72	0.721	0.817	0.818	0.885	0.887	0.926	0.928	0.955	0.956	0.971	0.973	0.982	0.983	0.989	0.99	0.993	0.993	0.996	0.996	0.997	0.997	0.998	0.998	0.999	0.999	0.999	0.999
0010	0.569	0.567	0.742	0.751	0.851	0.86	0.907	0.914	0.942	0.948	0.964	0.967	0.977	0.98	0.986	0.987	0.991	0.992	0.994	0.995	0.996	0.997	0.998	0.998	0.999	0.999	0.999	0.999	0.999	1	1	1
0011	0	0	0.457	0.461	0.624	0.629	0.768	0.774	0.851	0.856	0.907	0.911	0.941	0.944	0.963	0.965	0.977	0.979	0.985	0.987	0.991	0.992	0.994	0.995	0.996	0.997	0.998	0.998	0.999	0.999	0.999	0.999
0100	0.505	0.501	0.605	0.601	0.714	0.712	0.778	0.775	0.868	0.867	0.914	0.913	0.948	0.946	0.968	0.966	0.98	0.981	0.988	0.988	0.992	0.993	0.995	0.995	0.997	0.997	0.998	0.998	0.999	0.999	0.999	0.999
0101	0	0	0.399	0.401	0.488	0.485	0.694	0.694	0.799	0.799	0.876	0.876	0.922	0.921	0.951	0.95	0.97	0.971	0.981	0.982	0.988	0.989	0.993	0.993	0.995	0.996	0.997	0.997	0.998	0.998	0.999	0.999
0110	0	0	0.53	0.527	0.712	0.718	0.833	0.839	0.894	0.898	0.935	0.936	0.959	0.958	0.974	0.973	0.984	0.985	0.99	0.991	0.994	0.994	0.996	0.996	0.997	0.998	0.998	0.999	0.999	0.999	0.999	0.999
0111	0	0	0	0	0.45	0.449	0.609	0.611	0.77	0.774	0.853	0.856	0.91	0.911	0.944	0.943	0.965	0.967	0.978	0.979	0.986	0.987	0.991	0.992	0.995	0.995	0.997	0.997	0.998	0.998	0.999	0.999
1000	0.601	0.602	0.795	0.793	0.896	0.894	0.944	0.942	0.969	0.968	0.982	0.982	0.99	0.989	0.994	0.994	0.996	0.996	0.998	0.998	0.999	0.999	0.999	0.999	0.999	0.999	1	1	1	1	1	1
1001	0	0	0.504	0.505	0.7	0.698	0.83	0.828	0.898	0.897	0.939	0.939	0.963	0.963	0.978	0.978	0.986	0.986	0.991	0.992	0.995	0.995	0.997	0.997	0.998	0.998	0.999	0.999	0.999	0.999	1	1
1010	0	0	0.495	0.492	0.651	0.65	0.804	0.805	0.87	0.871	0.925	0.925	0.953	0.952	0.972	0.971	0.983	0.983	0.989	0.99	0.993	0.994	0.996	0.996	0.997	0.998	0.998	0.999	0.999	0.999	0.999	0.999
1011	0	0	0	0	0.431	0.433	0.591	0.592	0.766	0.768	0.852	0.853	0.911	0.911	0.945	0.945	0.966	0.967	0.979	0.98	0.987	0.988	0.992	0.992	0.995	0.995	0.997	0.997	0.998	0.998	0.999	0.999
1100	0	0	0.367	0.366	0.465	0.463	0.705	0.703	0.807	0.805	0.889	0.887	0.933	0.931	0.96	0.957	0.976	0.975	0.985	0.985	0.991	0.991	0.994	0.994	0.997	0.997	0.998	0.998	0.999	0.999	0.999	0.999
1101	0	0	0	0	0.503	0.504	0.699	0.696	0.829	0.826	0.898	0.895	0.939	0.937	0.963	0.962	0.977	0.977	0.986	0.986	0.991	0.992	0.995	0.995	0.997	0.997	0.998	0.998	0.999	0.999	0.999	0.999
1110	0	0	0	0	0.394	0.391	0.522	0.523	0.737	0.738	0.83	0.831	0.9	0.899	0.938	0.935	0.963	0.964	0.977	0.978	0.986	0.986	0.991	0.992	0.995	0.995	0.997	0.997	0.998	0.998	0.999	0.999
1111	0	0	0	0	0	0	0.483	0.484	0.666	0.665	0.81	0.808	0.884	0.881	0.93	0.928	0.958	0.958	0.974	0.974	0.984	0.984	0.99	0.99	0.994	0.994	0.996	0.996	0.998	0.998	0.999	0.999
